# Generative Design of New-to-nature Biosynthetic Assembly Lines with Genomic Language Modeling

**DOI:** 10.64898/2026.09.11.750945

**Authors:** Nathan Lanclos, Kyrellos E. Ibrahim, Andre Cornman, Marco Huang, Vikram Gill, Aalini Jain, Jonathan Abraham, Jennifer W. Gin, Yan Chen, Christopher J. Petzold, Justin Baerwald, Tanja Kortemme, Jay D. Keasling, Yunha Hwang

**Affiliations:** Joint BioEnergy Institute, Emeryville, CA, USA; Department of Bioengineering, University of California, Berkeley, CA, USA; Department of Bioengineering and Therapeutic Sciences, University of California, San Francisco, CA, USA; Biological Systems and Engineering Division, Lawrence Berkeley National Laboratory, Berkeley, CA, USA; Graduate Program in Chemistry and Chemical Biology, University of California, San Francisco, CA, USA; Tatta Bio, Cambridge, MA, USA; Computer Science Division, Department of Electrical Engineering and Computer Sciences, University of California, Berkeley, CA, USA; College of Computing, Data Science, and Society, University of California, Berkeley, CA, USA; Department of Molecular and Cell Biology, University of California, Berkeley, CA, USA; Department of Chemical & Biomolecular Engineering, University of California, Berkeley, CA, USA; Quantitative Biosciences Institute (QBI), University of California, San Francisco, CA, USA; California Institute for Quantitative Biosciences (QB3), University of California, Berkeley, CA, USA

**Author notes:** co-correspondence. These authors contributed equally (Nathan Lanclos, Kyrellos E. Ibrahim, Andre Cornman). Department of Biology, Department of Electrical Engineering and Computer Science, Schwarzman College of Computing, Massachusetts Institute of Technology, MA.

## Abstract

Reprogramming biosynthetic assembly lines can extend biosynthesis beyond the chemical space explored by nature. However, this remains difficult because assembly-line function depends on coordinated interactions across large multidomain enzymes. Here, we couple gLM2, a genomic language model trained on metagenomic sequences, with discrete diffusion and domain-level conditioning to enable generative design and optimization of biosynthetic gene clusters. We apply this approach to a chimeric type I polyketide synthase (PKS) engineered to produce δ-valerolactam, a molecule not naturally synthesized by PKSs. Through iterative redesign of two multi-domain regions in the context of the full PKS sequence, gLM2 progressively improved δ-valerolactam production, yielding variants with up to 9.4-fold higher titer than the starting enzyme. Together, these results demonstrate that evolutionary sequence information can be learned and applied to complex, multi-domain enzyme design problems, expanding biosynthetic assembly lines to produce molecules outside their natural biosynthetic repertoire.
