## Extended Data 2 for "Generative Design of New-to-nature Biosynthetic Assembly Lines with Genomic Language Modeling"

structure	PDB	parent_pos_i	parent_pos_j	seq_separation	domain_i	domain_j	chain_i	pdb_resi	chain_j	pdb_resj	abs_jacobian_J	cb_cb_distance_A	contact_lt_12A
DEBS KS-AT didomain	2QO3	515	875	360	linker	linker	A	515	A	875	17.068	8.36	True
DEBS KS-AT didomain	2QO3	637	856	219	AT	linker	A	637	A	856	16.867	7.08	True
DEBS KS-AT didomain	2QO3	476	534	58	linker	linker	A	476	A	534	16.818	7.25	True
DEBS KS-AT didomain	2QO3	636	867	231	AT	linker	A	636	A	867	15.02	6.68	True
DEBS KS-AT didomain	2QO3	487	899	412	linker	linker	A	487	A	899	14.958	5.45	True
DEBS KS-AT didomain	2QO3	521	872	351	linker	linker	A	521	A	872	14.804	3.97	True
DEBS KS-AT didomain	2QO3	474	530	56	linker	linker	A	474	A	530	14.751	5.98	True
DEBS KS-AT didomain	2QO3	824	879	55	AT	linker	A	824	A	879	14.505	5.3	True
DEBS KS-AT didomain	2QO3	290	456	166	KS	linker	A	290	A	456	13.547	6.23	True
DEBS KS-AT didomain	2QO3	483	901	418	linker	linker	A	483	A	901	13.375	5.15	True
DEBS KS-AT didomain	2QO3	506	887	381	linker	linker	A	506	A	887	13.339	6.28	True
DEBS KS-AT didomain	2QO3	640	871	231	AT	linker	A	640	A	871	13.16	6.24	True
DEBS KS-AT didomain	2QO3	483	898	415	linker	linker	A	483	A	898	12.005	7.61	True
DEBS KS-AT didomain	2QO3	490	899	409	linker	linker	A	490	A	899	11.867	5.9	True
DEBS KS-AT didomain	2QO3	633	857	224	AT	linker	A	633	A	857	11.857	7.4	True
DEBS KS-AT didomain	2QO3	473	868	395	linker	linker	A	473	A	868	11.12	5.31	True
DEBS KS-AT didomain	2QO3	523	872	349	linker	linker	A	523	A	872	10.528	6.06	True
DEBS KS-AT didomain	2QO3	510	887	377	linker	linker	A	510	A	887	10.335	7.43	True
DEBS KS-AT didomain	2QO3	640	868	228	AT	linker	A	640	A	868	9.663	8.97	True
DEBS KS-AT didomain	2QO3	640	867	227	AT	linker	A	640	A	867	9.483	9.27	True
DEBS KS-AT didomain	2QO3	521	876	355	linker	linker	A	521	A	876	9.201	5.6	True
DEBS KS-AT didomain	2QO3	523	868	345	linker	linker	A	523	A	868	9.042	4.76	True
DEBS KS-AT didomain	2QO3	281	456	175	KS	linker	A	281	A	456	9.006	10.94	True
DEBS KS-AT didomain	2QO3	486	901	415	linker	linker	A	486	A	901	8.839	7.25	True
DEBS KS-AT didomain	2QO3	523	869	346	linker	linker	A	523	A	869	8.743	4.41	True
DEBS KS-AT didomain	2QO3	277	456	179	KS	linker	A	277	A	456	8.598	9.04	True
DEBS KS-AT didomain	2QO3	629	857	228	AT	linker	A	629	A	857	8.488	8.76	True
DEBS KS-AT didomain	2QO3	519	876	357	linker	linker	A	519	A	876	8.271	4.43	True
DEBS KS-AT didomain	2QO3	483	899	416	linker	linker	A	483	A	899	8.26	5.88	True
DEBS KS-AT didomain	2QO3	637	870	233	AT	linker	A	637	A	870	8.076	9.13	True
DEBS KS-AT didomain	2QO3	513	900	387	linker	linker	A	513	A	900	7.952	14.26	False
DEBS KS-AT didomain	2QO3	485	538	53	linker	linker	A	485	A	538	7.88	4.71	True
DEBS KS-AT didomain	2QO3	581	864	283	AT	linker	A	581	A	864	7.382	5.49	True
DEBS KS-AT didomain	2QO3	471	525	54	linker	linker	A	471	A	525	7.326	5.39	True
DEBS KS-AT didomain	2QO3	558	645	87	linker	AT	A	558	A	645	7.293	4.8	True
DEBS KS-AT didomain	2QO3	558	823	265	linker	AT	A	558	A	823	7.199	4.5	True
DEBS KS-AT didomain	2QO3	559	879	320	AT	linker	A	559	A	879	6.964	6.5	True
DEBS KS-AT didomain	2QO3	507	887	380	linker	linker	A	507	A	887	6.879	4.74	True
DEBS KS-AT didomain	2QO3	494	895	401	linker	linker	A	494	A	895	6.867	6.66	True
DEBS KS-AT didomain	2QO3	486	899	413	linker	linker	A	486	A	899	6.821	3.78	True
DEBS KS-AT didomain	2QO3	483	900	417	linker	linker	A	483	A	900	6.808	7.72	True
DEBS KS-AT didomain	2QO3	557	824	267	linker	AT	A	557	A	824	6.717	3.91	True
DEBS KS-AT didomain	2QO3	640	886	246	AT	linker	A	640	A	886	6.388	7.45	True
DEBS KS-AT didomain	2QO3	486	898	412	linker	linker	A	486	A	898	6.272	9.04	True
DEBS KS-AT didomain	2QO3	471	523	52	linker	linker	A	471	A	523	6.246	5.97	True
DEBS KS-AT didomain	2QO3	504	893	389	linker	linker	A	504	A	893	6.244	4.19	True
DEBS KS-AT didomain	2QO3	480	901	421	linker	linker	A	480	A	901	6.229	6.17	True
DEBS KS-AT didomain	2QO3	640	864	224	AT	linker	A	640	A	864	6.182	11.16	True
DEBS KS-AT didomain	2QO3	471	865	394	linker	linker	A	471	A	865	6.123	3.86	True
DEBS KS-AT didomain	2QO3	470	864	394	linker	linker	A	470	A	864	6.113	7.91	True
DEBS KS-AT didomain	2QO3	504	891	387	linker	linker	A	504	A	891	6.054	5.89	True
DEBS KS-AT didomain	2QO3	576	862	286	AT	linker	A	576	A	862	6.029	6.5	True
DEBS KS-AT didomain	2QO3	577	857	280	AT	linker	A	577	A	857	5.998	8.09	True
DEBS KS-AT didomain	2QO3	473	872	399	linker	linker	A	473	A	872	5.989	6.69	True
DEBS KS-AT didomain	2QO3	637	871	234	AT	linker	A	637	A	871	5.839	7.62	True
DEBS KS-AT didomain	2QO3	485	540	55	linker	linker	A	485	A	540	5.789	5.9	True
DEBS KS-AT didomain	2QO3	576	863	287	AT	linker	A	576	A	863	5.761	4.23	True
DEBS KS-AT didomain	2QO3	525	865	340	linker	linker	A	525	A	865	5.761	6.64	True
DEBS KS-AT didomain	2QO3	34	456	422	KS	linker	A	34	A	456	5.727	7.56	True
DEBS KS-AT didomain	2QO3	547	872	325	linker	linker	A	547	A	872	5.685	8.62	True
DEBS KS-AT didomain	2QO3	281	457	176	KS	linker	A	281	A	457	5.673	9.22	True
DEBS KS-AT didomain	2QO3	824	877	53	AT	linker	A	824	A	877	5.582	7.4	True
DEBS KS-AT didomain	2QO3	636	856	220	AT	linker	A	636	A	856	5.548	7.94	True
DEBS KS-AT didomain	2QO3	508	893	385	linker	linker	A	508	A	893	5.535	5.97	True
DEBS KS-AT didomain	2QO3	633	856	223	AT	linker	A	633	A	856	5.421	5.38	True
DEBS KS-AT didomain	2QO3	547	869	322	linker	linker	A	547	A	869	5.351	8.28	True
DEBS KS-AT didomain	2QO3	559	874	315	AT	linker	A	559	A	874	5.345	8.44	True
DEBS KS-AT didomain	2QO3	508	895	387	linker	linker	A	508	A	895	5.343	6.47	True
DEBS KS-AT didomain	2QO3	516	900	384	linker	linker	A	516	A	900	5.309	12.68	False
DEBS KS-AT didomain	2QO3	507	890	383	linker	linker	A	507	A	890	5.297	4.1	True
DEBS KS-AT didomain	2QO3	558	822	264	linker	AT	A	558	A	822	5.272	4.83	True
DEBS KS-AT didomain	2QO3	519	875	356	linker	linker	A	519	A	875	5.199	6.95	True
DEBS KS-AT didomain	2QO3	472	524	52	linker	linker	A	472	A	524	5.089	5.66	True
DEBS KS-AT didomain	2QO3	581	868	287	AT	linker	A	581	A	868	5.055	10.47	True
DEBS KS-AT didomain	2QO3	471	868	397	linker	linker	A	471	A	868	4.936	5.73	True
DEBS KS-AT didomain	2QO3	287	456	169	KS	linker	A	287	A	456	4.923	4.51	True
DEBS KS-AT didomain	2QO3	511	887	376	linker	linker	A	511	A	887	4.918	9.07	True
DEBS KS-AT didomain	2QO3	580	864	284	AT	linker	A	580	A	864	4.875	4.88	True
DEBS KS-AT didomain	2QO3	484	537	53	linker	linker	A	484	A	537	4.847	6.78	True
DEBS KS-AT didomain	2QO3	512	892	380	linker	linker	A	512	A	892	4.776	5.74	True
DEBS KS-AT didomain	2QO3	473	883	410	linker	linker	A	473	A	883	4.753	5.4	True
DEBS KS-AT didomain	2QO3	636	864	228	AT	linker	A	636	A	864	4.707	8.85	True
DEBS KS-AT didomain	2QO3	637	867	230	AT	linker	A	637	A	867	4.707	8.72	True
DEBS KS-AT didomain	2QO3	640	885	245	AT	linker	A	640	A	885	4.694	5.2	True
DEBS KS-AT didomain	2QO3	511	884	373	linker	linker	A	511	A	884	4.681	5.56	True
DEBS KS-AT didomain	2QO3	514	900	386	linker	linker	A	514	A	900	4.655	13.39	False
DEBS KS-AT didomain	2QO3	482	901	419	linker	linker	A	482	A	901	4.629	5.29	True
DEBS KS-AT didomain	2QO3	475	875	400	linker	linker	A	475	A	875	4.562	6.56	True
DEBS KS-AT didomain	2QO3	474	534	60	linker	linker	A	474	A	534	4.557	7.09	True
DEBS KS-AT didomain	2QO3	515	883	368	linker	linker	A	515	A	883	4.52	10.16	True
DEBS KS-AT didomain	2QO3	290	457	167	KS	linker	A	290	A	457	4.491	7.18	True
DEBS KS-AT didomain	2QO3	569	859	290	AT	linker	A	569	A	859	4.455	9.69	True
DEBS KS-AT didomain	2QO3	640	883	243	AT	linker	A	640	A	883	4.443	7.39	True
DEBS KS-AT didomain	2QO3	481	540	59	linker	linker	A	481	A	540	4.431	7.97	True
DEBS KS-AT didomain	2QO3	521	875	354	linker	linker	A	521	A	875	4.356	6.56	True
DEBS KS-AT didomain	2QO3	510	883	373	linker	linker	A	510	A	883	4.356	3.84	True
DEBS KS-AT didomain	2QO3	570	859	289	AT	linker	A	570	A	859	4.345	4.93	True
DEBS KS-AT didomain	2QO3	508	892	384	linker	linker	A	508	A	892	4.332	4.31	True
DEBS KS-AT didomain	2QO3	504	890	386	linker	linker	A	504	A	890	4.279	4.8	True
DEBS KS-AT didomain	2QO3	471	864	393	linker	linker	A	471	A	864	4.094	5.74	True
DEBS KS-AT didomain	2QO3	826	879	53	AT	linker	A	826	A	879	4.065	7.84	True
DEBS KS-AT didomain	2QO3	513	899	386	linker	linker	A	513	A	899	4.031	11.82	True
DEBS KS-AT didomain	2QO3	478	899	421	linker	linker	A	478	A	899	4.023	7.34	True
DEBS KS-AT didomain	2QO3	545	865	320	linker	linker	A	545	A	865	4.021	9.87	True
DEBS KS-AT didomain	2QO3	577	856	279	AT	linker	A	577	A	856	4.016	10.87	True
juvenimicin reduction loop	8G7W	2853	3398	545	KRs	KRc	A	2853	A	3398	11.449	9.06	True
juvenimicin reduction loop	8G7W	2849	3398	549	KRs	KRc	A	2849	A	3398	9.712	6.2	True
juvenimicin reduction loop	8G7W	2972	3269	297	KRs	ER	A	2972	A	3269	9.285	9.55	True
juvenimicin reduction loop	8G7W	3080	3284	204	ER	linker	A	3080	A	3284	9.064	6.13	True
juvenimicin reduction loop	8G7W	3006	3284	278	ER	linker	A	3006	A	3284	8.817	4.63	True
juvenimicin reduction loop	8G7W	3289	3422	133	linker	KRc	A	3289	A	3422	7.898	5.5	True
juvenimicin reduction loop	8G7W	3290	3375	85	linker	KRc	A	3290	A	3375	7.858	7.06	True
juvenimicin reduction loop	8G7W	2849	3406	557	KRs	KRc	A	2849	A	3406	7.435	9.09	True
juvenimicin reduction loop	8G7W	2853	3397	544	KRs	KRc	A	2853	A	3397	7.393	6.26	True
juvenimicin reduction loop	8G7W	3290	3421	131	linker	KRc	A	3290	A	3421	7.033	7.01	True
juvenimicin reduction loop	8G7W	3289	3376	87	linker	KRc	A	3289	A	3376	6.912	5.23	True
juvenimicin reduction loop	8G7W	2897	3401	504	KRs	KRc	A	2897	A	3401	6.89	7.83	True
juvenimicin reduction loop	8G7W	2901	3439	538	KRs	KRc	A	2901	A	3439	6.409	5.27	True
juvenimicin reduction loop	8G7W	2853	3394	541	KRs	KRc	A	2853	A	3394	6.154	6.07	True
juvenimicin reduction loop	8G7W	3289	3510	221	linker	KRc	A	3289	A	3510	5.438	8.38	True
juvenimicin reduction loop	8G7W	3007	3285	278	ER	linker	A	3007	A	3285	5.406	7.8	True
juvenimicin reduction loop	8G7W	2908	3439	531	KRs	KRc	A	2908	A	3439	5.328	8.34	True
juvenimicin reduction loop	8G7W	2971	3060	89	KRs	ER	A	2971	A	3060	4.924	4.54	True
juvenimicin reduction loop	8G7W	2905	3389	484	KRs	KRc	A	2905	A	3389	4.866	5.11	True
juvenimicin reduction loop	8G7W	2772	3514	742	KRs	KRc	A	2772	A	3514	4.806	5.02	True
juvenimicin reduction loop	8G7W	2849	3409	560	KRs	KRc	A	2849	A	3409	4.662	12.27	False
juvenimicin reduction loop	8G7W	3059	3285	226	ER	linker	A	3059	A	3285	4.564	8.67	True
juvenimicin reduction loop	8G7W	3061	3285	224	ER	linker	A	3061	A	3285	4.547	4.84	True
juvenimicin reduction loop	8G7W	2969	3062	93	KRs	ER	A	2969	A	3062	4.308	4.0	True
juvenimicin reduction loop	8G7W	2852	3401	549	KRs	KRc	A	2852	A	3401	4.213	7.42	True
juvenimicin reduction loop	8G7W	2893	3401	508	KRs	KRc	A	2893	A	3401	4.125	11.8	True
juvenimicin reduction loop	8G7W	2897	3405	508	KRs	KRc	A	2897	A	3405	4.11	6.74	True
intact Lsd14 module	7S6B	494	904	410	linker	linker	A	494	A	904	18.603	4.92	True
intact Lsd14 module	7S6B	529	876	347	linker	AT	A	529	A	876	15.555	3.71	True
intact Lsd14 module	7S6B	523	879	356	linker	AT	A	523	A	879	15.424	7.64	True
intact Lsd14 module	7S6B	497	904	407	linker	linker	A	497	A	904	14.562	5.46	True
intact Lsd14 module	7S6B	1132	1297	165	KRs	KRc	C	1132	C	1297	13.819	6.01	True
intact Lsd14 module	7S6B	1488	1563	75	ACP	linker	E	1488	E	1563	13.675	6.35	True
intact Lsd14 module	7S6B	529	880	351	linker	AT	A	529	A	880	13.438	5.58	True
intact Lsd14 module	7S6B	490	906	416	linker	linker	A	490	A	906	12.909	4.97	True
intact Lsd14 module	7S6B	514	891	377	linker	linker	A	514	A	891	12.067	5.81	True
intact Lsd14 module	7S6B	1197	1330	133	linker	KRc	C	1197	C	1330	12.037	8.44	True
intact Lsd14 module	7S6B	1135	1347	212	KRs	KRc	C	1135	C	1347	11.453	8.08	True
intact Lsd14 module	7S6B	518	891	373	linker	linker	A	518	A	891	11.44	6.05	True
intact Lsd14 module	7S6B	518	887	369	linker	linker	A	518	A	887	11.366	3.69	True
intact Lsd14 module	7S6B	1185	1448	263	linker	KRc	C	1185	C	1448	11.071	8.55	True
intact Lsd14 module	7S6B	1124	1309	185	KRs	KRc	C	1124	C	1309	10.934	8.06	True
intact Lsd14 module	7S6B	480	872	392	linker	AT	A	480	A	872	10.831	5.32	True
intact Lsd14 module	7S6B	1485	1563	78	ACP	linker	E	1485	E	1563	10.641	6.74	True
intact Lsd14 module	7S6B	527	880	353	linker	AT	A	527	A	880	10.517	4.63	True
intact Lsd14 module	7S6B	531	876	345	linker	AT	A	531	A	876	10.469	5.06	True
intact Lsd14 module	7S6B	495	546	51	linker	linker	A	495	A	546	10.376	3.96	True
intact Lsd14 module	7S6B	531	872	341	linker	AT	A	531	A	872	10.274	5.34	True
intact Lsd14 module	7S6B	1124	1313	189	KRs	KRc	C	1124	C	1313	10.137	7.9	True
intact Lsd14 module	7S6B	982	1186	204	KRs	linker	C	982	C	1186	10.114	4.74	True
intact Lsd14 module	7S6B	1082	1305	223	KRs	KRc	C	1082	C	1305	10.111	6.91	True
intact Lsd14 module	7S6B	565	651	86	linker	AT	A	565	A	651	9.916	5.17	True
intact Lsd14 module	7S6B	986	1445	459	KRs	KRc	C	986	C	1445	9.763	7.3	True
intact Lsd14 module	7S6B	557	880	323	linker	AT	A	557	A	880	9.555	4.89	True
intact Lsd14 module	7S6B	490	903	413	linker	linker	A	490	A	903	9.507	7.79	True
intact Lsd14 module	7S6B	493	906	413	linker	linker	A	493	A	906	9.459	7.12	True
intact Lsd14 module	7S6B	1197	1284	87	linker	KRc	C	1197	C	1284	9.422	9.57	True
intact Lsd14 module	7S6B	1086	1305	219	KRs	KRc	C	1086	C	1305	9.389	7.56	True
intact Lsd14 module	7S6B	1083	1302	219	KRs	KRc	C	1083	C	1302	9.305	5.07	True
intact Lsd14 module	7S6B	521	905	384	linker	linker	A	521	A	905	9.182	13.89	False
intact Lsd14 module	7S6B	1200	1329	129	linker	KRc	C	1200	C	1329	9.108	8.65	True
intact Lsd14 module	7S6B	1131	1342	211	KRs	KRc	C	1131	C	1342	9.09	5.48	True
intact Lsd14 module	7S6B	482	879	397	linker	AT	A	482	A	879	9.026	6.88	True
intact Lsd14 module	7S6B	1136	1298	162	KRs	KRc	C	1136	C	1298	8.868	9.42	True
intact Lsd14 module	7S6B	481	532	51	linker	linker	A	481	A	532	8.731	8.76	True
intact Lsd14 module	7S6B	531	873	342	linker	AT	A	531	A	873	8.7	4.76	True
intact Lsd14 module	7S6B	564	651	87	linker	AT	A	564	A	651	8.615	3.88	True
intact Lsd14 module	7S6B	1188	1415	227	linker	KRc	C	1188	C	1415	8.55	11.83	True
intact Lsd14 module	7S6B	1127	1354	227	KRs	KRc	C	1127	C	1354	8.545	3.93	True
intact Lsd14 module	7S6B	565	832	267	linker	AT	A	565	A	832	8.448	6.76	True
intact Lsd14 module	7S6B	480	531	51	linker	linker	A	480	A	531	8.152	5.02	True
intact Lsd14 module	7S6B	563	830	267	linker	AT	A	563	A	830	8.119	6.33	True
intact Lsd14 module	7S6B	1195	1414	219	linker	KRc	C	1195	C	1414	8.0	4.8	True
intact Lsd14 module	7S6B	565	830	265	linker	AT	A	565	A	830	7.988	4.49	True
intact Lsd14 module	7S6B	492	548	56	linker	linker	A	492	A	548	7.881	6.22	True
intact Lsd14 module	7S6B	982	1417	435	KRs	KRc	C	982	C	1417	7.834	8.68	True
intact Lsd14 module	7S6B	1183	1340	157	KRs	KRc	C	1183	C	1340	7.703	6.97	True
intact Lsd14 module	7S6B	1128	1347	219	KRs	KRc	C	1128	C	1347	7.659	6.01	True
intact Lsd14 module	7S6B	483	542	59	linker	linker	A	483	A	542	7.659	8.19	True
intact Lsd14 module	7S6B	555	873	318	linker	AT	A	555	A	873	7.652	7.22	True
intact Lsd14 module	7S6B	481	538	57	linker	linker	A	481	A	538	7.531	6.15	True
intact Lsd14 module	7S6B	1134	1342	208	KRs	KRc	C	1134	C	1342	7.386	6.45	True
intact Lsd14 module	7S6B	533	869	336	linker	AT	A	533	A	869	7.261	5.36	True
intact Lsd14 module	7S6B	1200	1283	83	linker	KRc	C	1200	C	1283	7.197	5.72	True
intact Lsd14 module	7S6B	1484	1563	79	ACP	linker	E	1484	E	1563	7.132	7.55	True
intact Lsd14 module	7S6B	981	1185	204	KRs	linker	C	981	C	1185	7.13	5.7	True
intact Lsd14 module	7S6B	487	906	419	linker	linker	A	487	A	906	7.113	6.5	True
intact Lsd14 module	7S6B	1183	1442	259	KRs	KRc	C	1183	C	1442	7.009	6.14	True
intact Lsd14 module	7S6B	1124	1355	231	KRs	KRc	C	1124	C	1355	6.985	4.58	True
intact Lsd14 module	7S6B	976	1404	428	KRs	KRc	C	976	C	1404	6.868	5.99	True
intact Lsd14 module	7S6B	1127	1350	223	KRs	KRc	C	1127	C	1350	6.792	4.23	True
intact Lsd14 module	7S6B	564	828	264	linker	AT	A	564	A	828	6.713	4.55	True
intact Lsd14 module	7S6B	1128	1297	169	KRs	KRc	C	1128	C	1297	6.577	8.17	True
intact Lsd14 module	7S6B	1083	1306	223	KRs	KRc	C	1083	C	1306	6.558	9.66	True
intact Lsd14 module	7S6B	492	546	54	linker	linker	A	492	A	546	6.544	5.26	True
intact Lsd14 module	7S6B	1086	1300	214	KRs	KRc	C	1086	C	1300	6.503	5.69	True
intact Lsd14 module	7S6B	555	876	321	linker	AT	A	555	A	876	6.483	5.42	True
intact Lsd14 module	7S6B	555	880	325	linker	AT	A	555	A	880	6.44	5.29	True
intact Lsd14 module	7S6B	485	905	420	linker	linker	A	485	A	905	6.428	9.83	True
intact Lsd14 module	7S6B	527	879	352	linker	AT	A	527	A	879	6.415	6.85	True
intact Lsd14 module	7S6B	1185	1427	242	linker	KRc	C	1185	C	1427	6.4	10.15	True
intact Lsd14 module	7S6B	515	895	380	linker	linker	A	515	A	895	6.311	4.11	True
intact Lsd14 module	7S6B	646	890	244	AT	linker	A	646	A	890	6.297	5.31	True
intact Lsd14 module	7S6B	1093	1298	205	KRs	KRc	C	1093	C	1298	6.282	6.77	True
intact Lsd14 module	7S6B	1130	1342	212	KRs	KRc	C	1130	C	1342	6.28	4.16	True
intact Lsd14 module	7S6B	1135	1297	162	KRs	KRc	C	1135	C	1297	6.272	5.41	True
intact Lsd14 module	7S6B	1123	1354	231	KRs	KRc	C	1123	C	1354	6.233	4.62	True
intact Lsd14 module	7S6B	984	1184	200	KRs	linker	C	984	C	1184	6.23	5.49	True
intact Lsd14 module	7S6B	493	904	411	linker	linker	A	493	A	904	6.187	3.61	True
intact Lsd14 module	7S6B	488	558	70	linker	linker	A	488	A	558	6.163	8.89	True
intact Lsd14 module	7S6B	1198	1329	131	linker	KRc	C	1198	C	1329	6.131	7.51	True
intact Lsd14 module	7S6B	478	872	394	linker	AT	A	478	A	872	6.081	4.76	True
intact Lsd14 module	7S6B	501	900	399	linker	linker	A	501	A	900	6.05	7.04	True
intact Lsd14 module	7S6B	477	868	391	linker	AT	A	477	A	868	6.006	4.99	True
intact Lsd14 module	7S6B	983	1357	374	KRs	KRc	C	983	C	1357	5.992	8.55	True
intact Lsd14 module	7S6B	493	903	410	linker	linker	A	493	A	903	5.971	9.23	True
intact Lsd14 module	7S6B	480	876	396	linker	AT	A	480	A	876	5.956	4.23	True
intact Lsd14 module	7S6B	983	1340	357	KRs	KRc	C	983	C	1340	5.937	6.31	True
intact Lsd14 module	7S6B	489	906	417	linker	linker	A	489	A	906	5.904	6.12	True
intact Lsd14 module	7S6B	553	869	316	linker	AT	A	553	A	869	5.883	9.54	True
intact Lsd14 module	7S6B	563	829	266	linker	AT	A	563	A	829	5.829	3.88	True
intact Lsd14 module	7S6B	490	905	415	linker	linker	A	490	A	905	5.799	7.76	True
intact Lsd14 module	7S6B	979	1404	425	KRs	KRc	C	979	C	1404	5.754	7.4	True
intact Lsd14 module	7S6B	478	533	55	linker	linker	A	478	A	533	5.728	4.25	True
intact Lsd14 module	7S6B	1183	1421	238	KRs	KRc	C	1183	C	1421	5.618	7.21	True
intact Lsd14 module	7S6B	478	531	53	linker	linker	A	478	A	531	5.612	5.36	True
intact Lsd14 module	7S6B	221	820	599	KS	AT	A	221	A	820	5.6	58.02	False
intact Lsd14 module	7S6B	519	888	369	linker	linker	A	519	A	888	5.598	6.26	True
intact Lsd14 module	7S6B	1188	1417	229	linker	KRc	C	1188	C	1417	5.582	13.01	False
intact Lsd14 module	7S6B	1488	1566	78	ACP	linker	E	1488	E	1566	5.509	8.26	True
intact Lsd14 module	7S6B	515	891	376	linker	linker	A	515	A	891	5.499	4.66	True
intact Lsd14 module	7S6B	518	879	361	linker	AT	A	518	A	879	5.483	8.79	True
intact Lsd14 module	7S6B	555	877	322	linker	AT	A	555	A	877	5.453	5.43	True
intact Lsd14 module	7S6B	1199	1330	131	linker	KRc	C	1199	C	1330	5.393	9.74	True
intact Lsd14 module	7S6B	495	554	59	linker	linker	A	495	A	554	5.371	9.38	True
intact Lsd14 module	7S6B	495	548	53	linker	linker	A	495	A	548	5.365	8.69	True
intact Lsd14 module	7S6B	494	905	411	linker	linker	A	494	A	905	5.346	10.61	True
intact Lsd14 module	7S6B	565	883	318	linker	AT	A	565	A	883	5.325	6.57	True
intact Lsd14 module	7S6B	218	636	418	KS	AT	A	218	A	636	5.295	59.18	False
intact Lsd14 module	7S6B	520	897	377	linker	linker	A	520	A	897	5.222	8.04	True
intact Lsd14 module	7S6B	980	1417	437	KRs	KRc	C	980	C	1417	5.216	8.85	True
intact Lsd14 module	7S6B	1131	1347	216	KRs	KRc	C	1131	C	1347	5.206	4.48	True
intact Lsd14 module	7S6B	223	823	600	KS	AT	A	223	A	823	5.203	49.39	False
intact Lsd14 module	7S6B	490	904	414	linker	linker	A	490	A	904	5.139	5.35	True
intact Lsd14 module	7S6B	564	652	88	linker	AT	A	564	A	652	5.094	6.58	True
intact Lsd14 module	7S6B	1196	1414	218	linker	KRc	C	1196	C	1414	5.027	6.44	True
intact Lsd14 module	7S6B	1183	1443	260	KRs	KRc	C	1183	C	1443	4.956	5.79	True
intact Lsd14 module	7S6B	1135	1342	207	KRs	KRc	C	1135	C	1342	4.954	10.02	True
intact Lsd14 module	7S6B	646	887	241	AT	linker	A	646	A	887	4.952	8.39	True
intact Lsd14 module	7S6B	1199	1284	85	linker	KRc	C	1199	C	1284	4.938	7.61	True
intact Lsd14 module	7S6B	381	842	461	KS	AT	A	381	A	842	4.906	70.24	False
intact Lsd14 module	7S6B	529	879	350	linker	AT	A	529	A	879	4.89	6.6	True
intact Lsd14 module	7S6B	408	1180	772	KS	KRs	A	408	C	1180	4.889	69.1	False
intact Lsd14 module	7S6B	1130	1350	220	KRs	KRc	C	1130	C	1350	4.856	6.53	True
intact Lsd14 module	7S6B	512	895	383	linker	linker	A	512	A	895	4.803	4.84	True
intact Lsd14 module	7S6B	512	896	384	linker	linker	A	512	A	896	4.803	5.42	True
intact Lsd14 module	7S6B	564	829	265	linker	AT	A	564	A	829	4.801	6.61	True
intact Lsd14 module	7S6B	478	869	391	linker	AT	A	478	A	869	4.797	3.92	True
intact Lsd14 module	7S6B	983	1361	378	KRs	KRc	C	983	C	1361	4.792	11.27	True
intact Lsd14 module	7S6B	1134	1434	300	KRs	KRc	C	1134	C	1434	4.741	7.73	True
intact Lsd14 module	7S6B	980	1420	440	KRs	KRc	C	980	C	1420	4.739	6.54	True
intact Lsd14 module	7S6B	1131	1350	219	KRs	KRc	C	1131	C	1350	4.733	5.17	True
intact Lsd14 module	7S6B	1130	1361	231	KRs	KRc	C	1130	C	1361	4.709	18.05	False
intact Lsd14 module	7S6B	524	905	381	linker	linker	A	524	A	905	4.675	12.29	False
intact Lsd14 module	7S6B	1087	1302	215	KRs	KRc	C	1087	C	1302	4.612	8.11	True
intact Lsd14 module	7S6B	1181	1361	180	KRs	KRc	C	1181	C	1361	4.59	14.81	False
intact Lsd14 module	7S6B	407	749	342	KS	AT	A	407	A	749	4.585	80.61	False
intact Lsd14 module	7S6B	980	1186	206	KRs	linker	C	980	C	1186	4.579	4.09	True
intact Lsd14 module	7S6B	516	897	381	linker	linker	A	516	A	897	4.573	6.92	True
intact Lsd14 module	7S6B	1198	1283	85	linker	KRc	C	1198	C	1283	4.553	9.12	True
intact Lsd14 module	7S6B	476	868	392	linker	AT	A	476	A	868	4.544	7.07	True
intact Lsd14 module	7S6B	497	902	405	linker	linker	A	497	A	902	4.518	8.62	True
intact Lsd14 module	7S6B	1120	1358	238	KRs	KRc	C	1120	C	1358	4.514	4.26	True
intact Lsd14 module	7S6B	645	889	244	AT	linker	A	645	A	889	4.48	5.69	True
intact Lsd14 module	7S6B	1082	1351	269	KRs	KRc	C	1082	C	1351	4.451	5.54	True
intact Lsd14 module	7S6B	986	1184	198	KRs	linker	C	986	C	1184	4.438	8.87	True
intact Lsd14 module	7S6B	982	1184	202	KRs	linker	C	982	C	1184	4.437	6.21	True
intact Lsd14 module	7S6B	1169	1438	269	KRs	KRc	C	1169	C	1438	4.426	7.79	True
intact Lsd14 module	7S6B	1135	1296	161	KRs	KRc	C	1135	C	1296	4.377	6.67	True
intact Lsd14 module	7S6B	1183	1337	154	KRs	KRc	C	1183	C	1337	4.374	10.4	True
intact Lsd14 module	7S6B	531	869	338	linker	AT	A	531	A	869	4.368	6.85	True
intact Lsd14 module	7S6B	1130	1354	224	KRs	KRc	C	1130	C	1354	4.341	8.35	True
intact Lsd14 module	7S6B	561	854	293	linker	AT	A	561	A	854	4.307	10.08	True
intact Lsd14 module	7S6B	514	887	373	linker	linker	A	514	A	887	4.303	8.33	True
intact Lsd14 module	7S6B	1184	1445	261	linker	KRc	C	1184	C	1445	4.288	4.2	True
intact Lsd14 module	7S6B	557	876	319	linker	AT	A	557	A	876	4.267	10.63	True
intact Lsd14 module	7S6B	531	880	349	linker	AT	A	531	A	880	4.267	10.12	True
intact Lsd14 module	7S6B	344	681	337	KS	AT	A	344	A	681	4.261	84.2	False
intact Lsd14 module	7S6B	483	545	62	linker	linker	A	483	A	545	4.258	6.96	True
intact Lsd14 module	7S6B	488	556	68	linker	linker	A	488	A	556	4.24	9.36	True
intact Lsd14 module	7S6B	516	898	382	linker	linker	A	516	A	898	4.199	3.97	True
intact Lsd14 module	7S6B	479	532	53	linker	linker	A	479	A	532	4.169	9.24	True
intact Lsd14 module	7S6B	1127	1358	231	KRs	KRc	C	1127	C	1358	4.167	10.26	True
intact Lsd14 module	7S6B	980	1415	435	KRs	KRc	C	980	C	1415	4.167	10.37	True
intact Lsd14 module	7S6B	1135	1345	210	KRs	KRc	C	1135	C	1345	4.159	6.6	True
intact Lsd14 module	7S6B	1189	1415	226	linker	KRc	C	1189	C	1415	4.144	7.38	True
intact Lsd14 module	7S6B	1342	1527	185	KRc	ACP	C	1342	E	1527	4.11	62.74	False
intact Lsd14 module	7S6B	1078	1309	231	KRs	KRc	C	1078	C	1309	4.107	5.89	True
intact Lsd14 module	7S6B	1123	1358	235	KRs	KRc	C	1123	C	1358	4.074	3.63	True
intact Lsd14 module	7S6B	482	887	405	linker	linker	A	482	A	887	4.073	7.48	True
intact Lsd14 module	7S6B	497	905	408	linker	linker	A	497	A	905	4.066	10.68	True
intact Lsd14 module	7S6B	1130	1357	227	KRs	KRc	C	1130	C	1357	4.056	12.27	False
intact Lsd14 module	7S6B	1082	1309	227	KRs	KRc	C	1082	C	1309	4.049	8.17	True
intact Lsd14 module	7S6B	492	556	64	linker	linker	A	492	A	556	4.025	11.11	True
intact Lsd14 module	7S6B	1394	1531	137	KRc	ACP	C	1394	E	1531	4.021	62.37	False
intact Lsd14 module	7S6B	1075	1306	231	KRs	KRc	C	1075	C	1306	4.005	4.29	True
